# The ant fungus garden acts as an external digestive system

**DOI:** 10.1101/2020.11.18.389361

**Authors:** Andrés Mauricio Caraballo-Rodríguez, Sara P. Puckett, Kathleen E. Kyle, Daniel Petras, Ricardo da Silva, Louis-Félix Nothias, Madeleine Ernst, Justin J.J. van der Hooft, Anupriya Tripathi, Mingxun Wang, Marcy J. Balunas, Jonathan L. Klassen, Pieter C. Dorrestein

## Abstract

Most animals digest their food within their own bodies, but some do not. Many species of ants grow fungus gardens that pre-digest food as an essential step of the ants’ nutrient uptake. To better understand this digestion process, we generated a 3D molecular map of an *Atta texana* fungus garden, revealing chemical modifications mediated by the fungus garden as plant material passes through.
