## Supplemental Data 1 for "The ant fungus garden acts as an external digestive system": SI_Table_S6.csv

	Comp 1	Comp 2	Comp 3	Comp 4	Comp 5	Comp 6	Comp 7	Comp 8
3Datta_L_GD12_01_13500	-50.398	37.579	-36.205	-31.873	-16.315	19.246	-9.6661	3.8958
3Datta_L_GD12_01_13610	-45.801	33.09	-26.764	-24.887	-39.177	15.769	-9.627	3.9623
3Datta_L_GH12_01_13510	-46.029	35.307	-27.179	-23.708	-31.633	18.539	-9.3696	1.2213
3Datta_L_GH12_01_13620	-44.506	34.124	-33.33	-27.41	-28.006	15.619	-10.281	3.2871
3Datta_A1_GA1_01_13406	-46.766	9.748	22.113	7.5692	8.1958	7.4528	10.584	-12.933
3Datta_A1_GA1_01_13518	-42.667	9.9704	16.317	-0.61812	1.4413	-2.4758	12.646	-6.4001
3Datta_A1_GE1_01_13449	-48.081	9.4155	23.178	6.461	4.3947	8.4012	9.2274	-14.005
3Datta_A1_GE1_01_13561	-23.618	4.6661	-6.8104	5.9468	-22.11	-1.5733	5.1098	-8.1659
3Datta_A2_GA2_01_13407	-38.993	3.3482	21.188	0.40443	15.097	-3.659	3.0629	0.20118
3Datta_A2_GA2_01_13519	-37.897	2.2356	28.678	4.1593	-1.7749	-7.9786	4.5506	5.9787
3Datta_A2_GE2_01_13450	-40.313	-1.3082	26.17	8.6564	9.6165	1.7694	-5.932	-5.6447
3Datta_A2_GE2_01_13562	-17.476	-1.3297	-0.22456	10.758	-22.557	-6.2961	-4.3279	-2.3412
3Datta_A3_GA3_01_13408	-36.809	8.0867	6.472	6.6641	23.974	-2.8015	1.9041	4.0246
3Datta_A3_GA3_01_13520	-34.444	4.3544	17.443	10.484	-1.4105	-3.6258	2.3493	8.5315
3Datta_A3_GE3_01_13451	-36.153	4.5154	9.4514	8.8003	8.2567	1.9798	-2.4965	-1.2227
3Datta_A3_GE3_01_13563	-18.292	0.70231	-5.0509	13.339	-16.45	-3.8612	-4.3478	1.3823
3Datta_A4_GA4_01_13409	-31.867	-1.9455	11.688	7.609	10.519	-2.1459	3.3478	-1.4527
3Datta_A4_GA4_01_13521	-29.857	-4.7022	10.855	5.7007	-4.6191	-8.3414	3.2181	4.4053
3Datta_A4_GE4_01_13452	-32.237	-3.1667	-2.165	-1.7746	19.356	-5.4007	-1.7232	-0.88931
3Datta_A4_GE4_01_13564	-10.958	-4.5216	-11.49	10.532	-23.727	-5.8045	-3.5085	-1.5124
3Datta_A5_GA5_01_13410	-27.413	-0.72212	14.933	-4.7908	9.2147	-12.506	3.9064	0.64785
3Datta_A5_GA5_01_13522	-26.8	-1.8004	21.879	-4.9971	-4.7017	-15.756	5.1194	6.3715
3Datta_A5_GE5_01_13453	-28.956	-6.318	20.466	0.14837	6.1454	-3.5719	-4.8179	-5.1524
3Datta_A5_GE5_01_13565	-12.323	-6.3868	-0.78277	6.4431	-19.668	-8.4079	-3.9839	0.20715
3Datta_A6_GA6_01_13411	-42.92	7.3721	6.6704	4.5739	27.428	-0.66232	0.86057	2.0305
3Datta_A6_GA6_01_13523	-41.324	3.8045	18.227	12.527	4.5772	-1.1226	1.4423	6.8583
3Datta_A6_GE6_01_13454	-40.26	5.2987	0.4161	6.0232	27.349	0.17975	-3.5515	3.0536
3Datta_A6_GE6_01_13566	-20.508	-1.705	-7.7733	12.162	-12.695	-2.718	-8.894	0.55876
3Datta_A7_GA7_01_13412	-25.897	-1.9656	-2.58	-4.4614	22.544	-7.3293	2.521	-1.8806
3Datta_A7_GA7_01_13524	-21.363	-4.7593	3.8771	5.2005	-0.87668	-7.527	1.5401	0.84784
3Datta_A7_GE7_01_13455	-23.217	-4.1495	-3.8363	-1.154	23.745	-4.3459	-1.3857	-0.34313
3Datta_A7_GE7_01_13567	-9.533	-5.195	-10.094	8.6298	-17.197	-6.0005	-3.6716	-2.5737
3Datta_A8_GA8_01_13413	-21.357	-3.0733	2.0242	-7.5463	20.774	-8.8212	3.3683	-1.6594
3Datta_A8_GA8_01_13525	-21.65	-7.0993	14.849	-4.0977	-1.6541	-11.095	4.1273	1.2488
3Datta_A8_GE8_01_13456	-21.979	-8.4335	2.6291	-5.0484	26.61	-4.9478	-3.9999	-1.0881
3Datta_A8_GE8_01_13568	-5.9669	0.30586	-9.5465	4.6044	-18.696	-13.48	-6.8445	-9.1333
3Datta_A9_GA9_01_13414	-25.183	7.5172	-14.943	-1.9074	12.715	-8.8841	7.4456	2.2721
3Datta_A9_GA9_01_13526	-23.133	-1.4061	-3.4601	7.9741	-6.8649	-8.5826	-1.484	6.2377
3Datta_A9_GE9_01_13457	-22.517	0.75252	-17.349	2.8749	18.968	-5.5307	-5.8514	3.9923
3Datta_A9_GE9_01_13569	-5.8401	-0.80454	-21.995	13.627	-16.449	-5.8018	-5.0348	3.2876
3Datta_B1_GB1_01_13416	-2.8262	-1.7031	-13.796	-0.148	-10.825	-0.034746	12.76	-6.8763
3Datta_B1_GB1_01_13528	-1.5603	-5.7352	-10.227	-1.2265	-31.288	-6.1527	14.047	2.1545
3Datta_B1_GF1_01_13459	-0.62875	-4.027	-13.642	-4.2532	-16.217	-1.8238	9.0115	-7.9315
3Datta_B1_GF1_01_13571	-0.73998	-5.8818	-7.0719	-0.53999	-32.724	-5.1913	9.5748	-4.4864
3Datta_B2_GB2_01_13417	0.76576	-8.2027	-3.976	2.6668	0.76774	0.67745	-2.5934	-10.235
3Datta_B2_GB2_01_13529	1.1074	-11.094	6.0563	6.1672	-14.101	-4.6756	-4.2305	-2.4622
3Datta_B2_GF2_01_13460	2.2294	-13.427	1.5764	4.8536	3.7668	-0.34222	-13.147	-11.422
3Datta_B2_GF2_01_13572	1.7611	-10.931	5.5629	5.6872	-9.4191	-3.8278	-6.7718	-7.173
3Datta_B3_GB3_01_13418	-7.6298	-5.8718	-10.999	8.2121	8.7586	0.55775	-1.7065	-0.12305
3Datta_B3_GB3_01_13530	-9.4836	-9.271	0.18431	9.1621	-10.457	-2.8231	1.0582	4.1063
3Datta_B3_GF3_01_13461	-9.1126	-7.5903	-7.0108	8.6906	17.986	2.3161	-6.5151	1.149
3Datta_B3_GF3_01_13573	-8.83	-10.679	7.0104	13.583	-19.539	1.491	1.1154	6.647
3Datta_B4_GB4_01_13419	2.7586	-11.107	-18.781	0.076623	3.4298	-1.4169	-0.0012209	2.9124
3Datta_B4_GB4_01_13531	4.0737	-12.828	-12.051	3.7883	-16.651	-5.1365	-1.0991	4.0654
3Datta_B4_GF4_01_13464	0.30673	-5.2058	-18.287	-10.651	-11.868	-2.5427	8.2767	-7.94
3Datta_B4_GF4_01_13574	3.5173	-14.948	-10.409	-1.2307	-17.853	-5.2827	-4.5798	1.8545
3Datta_B5_GB5_01_13420	6.4659	-7.1788	-14.146	-10.979	17.048	-4.2395	-1.6409	-5.3286
3Datta_B5_GB5_01_13532	7.6983	-12.03	1.4066	-3.9325	-5.9446	-2.621	-5.4757	-6.8052
3Datta_B5_GF5_01_13465	7.1702	-8.4224	-5.9203	-5.2449	25.997	1.115	-8.7985	-9.4761
3Datta_B5_GF5_01_13575	7.8842	-13.592	4.3243	-0.080576	-9.2722	0.68881	-7.192	-7.222
3Datta_B6_GB6_01_13421	-4.3396	-3.4836	-15.798	-7.0189	17.732	-8.0387	3.5431	9.6664
3Datta_B6_GB6_01_13533	-3.7065	-11.487	2.6297	6.5211	-14.489	-4.2053	-1.1138	7.6913
3Datta_B6_GF6_01_13466	-8.019	-6.8976	-9.3767	-6.6977	20.211	-5.7011	-1.941	4.8552
3Datta_B6_GF6_01_13576	-7.3611	-12.418	5.5573	-1.0192	-10.524	-6.4692	-4.7332	3.4294
3Datta_B7_GB7_01_13422	8.4151	-5.1927	-29.63	-4.1559	16.148	-5.4662	-0.0016687	1.1957
3Datta_B7_GB7_01_13534	4.4625	-9.7588	-8.1101	2.6742	-13.328	-4.921	-0.28505	2.3888
3Datta_B7_GF7_01_13467	7.0225	-7.7722	-26.479	-8.0022	16.658	-5.545	-2.1299	-0.23206
3Datta_B7_GF7_01_13577	9.254	-11.943	-12.211	0.97291	-13.396	-3.7893	-3.9883	-0.095564
3Datta_B8_GB8_01_13423	8.3789	-6.9203	-26.259	-6.5602	14.578	-4.6091	-1.3265	-0.57808
3Datta_B8_GB8_01_13535	9.9119	-12.913	-11.515	1.2228	-15.043	-3.2355	-3.9196	1.7233
3Datta_B8_GF8_01_13468	7.8536	-7.0068	-24.96	-9.6281	16.427	-5.9968	-1.9261	-0.40116
3Datta_B8_GF8_01_13578	9.4949	-13.302	-9.21	-0.53878	-14.66	-4.1829	-4.9114	0.99877
3Datta_B9_GB9_01_13424	3.8638	-6.1133	-24.186	-6.5638	13.844	-5.0398	0.39098	3.8858
3Datta_B9_GB9_01_13536	4.9634	-9.6311	-10.298	1.9918	-12.373	-4.7097	0.80266	5.1442
3Datta_B9_GF9_01_13469	3.385	-6.7986	-25.304	-8.9416	16.332	-7.346	-1.5747	5.2272
3Datta_B9_GF9_01_13579	5.2487	-12.562	-11.602	-2.4213	-12.728	-6.6232	-5.0523	3.9132
3Datta_C1_GC1_01_13426	6.4084	-1.6306	-14.709	-3.9163	-8.1407	3.0206	11.749	-10.478
3Datta_C1_GC1_01_13538	8.1302	-2.9637	-10.926	-2.936	-24.666	-0.91455	13.536	-2.7872
3Datta_C1_GG1_01_13471	7.8816	-3.8944	-9.7282	-2.4921	-13.668	6.4318	9.6317	-10.356
3Datta_C1_GG1_01_13581	12.416	-0.1804	2.0397	-9.5421	-26.889	2.7255	7.8166	-7.6491
3Datta_C2_GC2_01_13427	9.4842	-7.4887	0.69987	4.708	8.2927	8.1337	-5.5187	-9.8382
3Datta_C2_GC2_01_13539	10.458	-9.7838	6.916	9.9868	-14.386	4.9494	-2.6578	-0.42889
3Datta_C2_GG2_01_13472	10.036	-7.7062	2.1278	3.2581	11.339	8.2754	-6.8219	-10.42
3Datta_C2_GG2_01_13582	5.4962	-8.9148	13.103	5.9491	-5.8612	5.7546	-5.692	-2.8319
3Datta_C3_GC3_01_13428	7.4649	-8.86	-4.5771	10.468	5.0115	10.54	-0.94194	-3.0662
3Datta_C3_GC3_01_13540	7.6878	-11.005	2.4891	12.169	-12.289	7.1109	2.3011	4.7946
3Datta_C3_GG3_01_13473	7.5529	-8.4251	-2.2744	9.5012	8.7321	10.758	-2.2003	-3.9191
3Datta_C3_GG3_01_13583	-3.841	-6.5102	11.361	12.735	3.1887	11.535	2.2337	3.5091
3Datta_C4_GC4_01_13429	5.9796	-8.2381	-8.6028	8.4024	0.42467	5.6977	-0.93919	0.46181
3Datta_C4_GC4_01_13541	7.0225	-8.7885	-7.8416	8.6032	-13.84	-0.56982	-0.86199	3.5465
3Datta_C4_GG4_01_13474	5.6624	-9.6489	-6.9504	6.3134	2.0979	4.8639	-3.7119	-0.81598
3Datta_C4_GG4_01_13584	14.884	-6.3019	5.3119	-0.089156	-6.0326	5.0593	-4.3849	0.38236
3Datta_C5_GC5_01_13430	14.552	-0.52144	-36.3	-8.2408	14.323	-1.1587	20.818	3.5193
3Datta_C5_GC5_01_13542	11.484	-8.8444	10.118	1.6107	-13.287	3.9226	-4.5527	-4.1831
3Datta_C5_GG5_01_13475	9.7852	-3.0247	3.0549	-9.974	22.752	1.2377	-3.613	-9.37
3Datta_C5_GG5_01_13585	16.074	3.8153	36.641	-25.123	-10.184	-6.9662	-9.1595	-7.219
3Datta_C6_GC6_01_13431	8.8146	-3.6076	-18.451	0.97427	18.724	-1.6494	3.3182	4.0211
3Datta_C6_GC6_01_13543	8.1211	-10.53	-0.41078	1.9223	-5.496	2.5602	-2.1374	-1.3712
3Datta_C6_GG6_01_13476	7.2279	-6.5274	-8.1507	-4.6731	27.565	2.0019	-3.6199	-3.3831
3Datta_C6_GG6_01_13586	11.495	-8.2079	20.794	-7.3295	-1.7195	2.452	-7.2822	-6.1796
3Datta_C7_GC7_01_13432	11.126	-4.4341	-26.121	-3.8243	17.43	0.0038482	1.1075	2.7011
3Datta_C7_GC7_01_13544	12.378	-8.7303	-10.782	7.5317	-12.347	0.20826	-1.1652	4.1477
3Datta_C7_GG7_01_13477	11.365	-5.3049	-25.055	-4.8876	20.228	-1.6304	-1.2611	3.0614
3Datta_C7_GG7_01_13587	15.804	-4.6353	14.462	-7.681	-4.7138	4.4406	-5.2763	-2.3993
3Datta_C8_GC8_01_13433	14.301	-0.27988	-0.4544	-8.5265	18.033	3.4415	-1.2219	-4.7481
3Datta_C8_GC8_01_13545	15.303	-4.5378	5.6272	-6.1512	-10.83	0.89842	-2.7059	-2.0378
3Datta_C8_GG8_01_13478	14.867	-1.2393	-4.504	-11.665	22.32	1.6629	-3.5488	-3.4703
3Datta_C8_GG8_01_13588	18.885	5.4273	31.613	-34.078	-19.128	-8.4994	-3.7819	7.3532
3Datta_C9_GC9_01_13434	9.339	-3.4521	-16.508	-6.4159	20.611	2.5054	3.4629	-1.3479
3Datta_C9_GC9_01_13546	10.637	-8.1674	-2.994	3.0569	-7.0138	1.251	0.77478	1.5742
3Datta_C9_GG9_01_13479	12.714	-0.31973	-23.908	-5.2104	17.196	-5.0004	5.2949	5.0033
3Datta_C9_GG9_01_13589	13.002	-4.5045	23.549	-14.318	1.4484	2.0095	-4.354	-4.2692
3Datta_D1_GD1_01_13436	11.269	3.4599	-3.211	-8.5803	-5.7732	9.3556	11.388	-9.8816
3Datta_D1_GD1_01_13548	12.263	1.9211	4.7954	-4.5243	-27.442	3.7123	14.536	-0.71438
3Datta_D1_GH1_01_13481	11.934	5.0087	3.3549	-4.176	-10.161	10.464	13.608	-9.5201
3Datta_D1_GH1_01_13591	13.736	4.0955	-16.454	-2.2113	-21.704	1.3695	12.952	-0.55075
3Datta_D2_GD2_01_13437	2.8173	-5.3587	8.5078	7.7342	21.878	12.58	-1.688	-2.6228
3Datta_D2_GD2_01_13549	4.8331	-8.8894	11.151	6.1059	-1.8976	6.4946	-1.6779	3.4106
3Datta_D2_GH2_01_13482	3.3699	-4.9187	17.149	11.728	16.08	13.089	-0.41795	-4.697
3Datta_D2_GH2_01_13592	7.2286	-8.135	6.9038	15.009	-21.828	6.1372	1.6779	7.1138
3Datta_D3_GD3_01_13438	-3.0113	-5.5264	0.99711	15.517	14.409	16.011	0.86656	4.6265
3Datta_D3_GD3_01_13550	-4.6609	-6.8742	14.675	16.532	-1.7434	13.681	6.23	11.969
3Datta_D3_GH3_01_13483	-2.719	-3.3597	8.6838	20.65	14.431	18.909	4.0265	6.0269
3Datta_D3_GH3_01_13593	0.20711	-6.3359	5.4101	17.803	-14.422	10.489	5.0792	11.933
3Datta_D4_GD4_01_13439	13.728	-2.2601	-0.11389	0.29666	12.676	9.6955	-1.2238	-0.5353
3Datta_D4_GD4_01_13551	14.59	-5.0475	4.4501	7.5488	-12.866	7.0948	1.7168	7.1608
3Datta_D4_GH4_01_13484	15.118	-2.1109	0.58621	-0.71872	13.848	9.5908	-0.91644	0.077139
3Datta_D4_GH4_01_13594	16.699	-4.4321	-13.87	6.9995	-12.345	3.1856	-3.027	5.626
3Datta_D5_GD5_01_13440	15.817	6.948	27.144	-18.267	1.9456	1.9024	-1.5223	-6.8469
3Datta_D5_GD5_01_13552	16.404	4.3074	28.922	-25.35	-16.056	-7.6625	-0.061022	3.775
3Datta_D5_GH5_01_13485	16.099	8.9176	21.515	-28.954	14.5	-7.2376	-1.4794	1.2283
3Datta_D5_GH5_01_13595	17.157	1.8741	22.992	-11.329	-18.115	1.4368	-3.1729	-1.2653
3Datta_D6_GD6_01_13441	11.289	0.85351	0.92208	-5.0324	25.14	8.6072	4.6988	0.79
3Datta_D6_GD6_01_13553	12.394	-7.0457	18.865	-3.2844	-2.0618	4.7155	-3.2033	-0.40604
3Datta_D6_GH6_01_13486	11.59	0.54939	8.3074	-9.8148	23.865	5.9746	2.1366	-1.7945
3Datta_D6_GH6_01_13596	12.455	-6.0915	14.013	4.3132	-11.505	6.5565	1.1305	3.3211
3Datta_D7_GD7_01_13442	15.218	4.1346	-4.7675	-9.7469	22.52	7.4978	5.4402	0.63286
3Datta_D7_GD7_01_13554	16.391	-4.2699	10.669	-5.8814	-3.8971	5.5967	-1.9957	1.9602
3Datta_D7_GH7_01_13487	16.205	1.1494	1.4383	-11.175	24.614	5.6206	-0.13537	2.2739
3Datta_D7_GH7_01_13597	16.828	-4.2191	4.7303	-0.06526	-14.508	6.7582	1.193	7.4309
3Datta_D8_GD8_01_13443	18.205	11.522	14.857	-34.29	7.9504	-6.7572	2.7045	12.115
3Datta_D8_GD8_01_13555	18.967	5.9331	27.127	-30.388	-16.934	-6.8387	-0.13046	12.811
3Datta_D8_GH8_01_13488	19.134	11.11	17.683	-32.848	10.07	-3.8814	1.9905	11.646
3Datta_D8_GH8_01_13598	19.729	4.8048	21.344	-14.835	-16.593	1.3453	-2.9046	10.46
3Datta_D9_GD9_01_13444	12.281	2.0045	10.014	-16.819	24.182	6.0861	6.7341	2.2472
3Datta_D9_GD9_01_13556	13.103	-3.5222	19.877	-13.16	-1.8058	3.4436	0.71339	-0.59835
3Datta_D9_GH9_01_13489	12.202	1.6882	11.202	-19.955	20.714	4.0831	6.1587	0.89746
3Datta_D9_GH9_01_13599	15.927	-2.8254	4.0091	-1.8109	-5.0118	5.8603	-0.24968	2.2735
3Datta_TT_GA12_01_13494	26.353	37.912	-4.0782	13.646	0.98441	-11.305	3.2156	-13.931
3Datta_TT_GA12_01_13604	26.414	34.707	3.9647	14.169	-9.5577	-10.792	-2.0115	-14.607
3Datta_TT_GE12_01_13504	24.68	37.86	-4.0787	7.2498	4.9805	-13.823	-2.7529	-17.132
3Datta_TT_GE12_01_13614	24.91	32.386	6.2388	17.302	-19.054	-11.167	0.079083	-11.858
3Datta_TM_GB12_01_13495	27.389	33.877	-5.6582	18.862	17.429	-6.0528	0.079524	-0.059032
3Datta_TM_GB12_01_13605	27.715	27.384	-2.7036	21.322	0.90371	-4.5095	-3.3916	1.7544
3Datta_TM_GF12_01_13505	28.043	28.122	-9.5186	19.872	21.121	-3.8518	-6.413	2.5194
3Datta_TM_GF12_01_13615	27.577	22.562	4.1928	29.238	-3.3019	-1.703	-7.0981	2.8052
3Datta_TB_GC12_01_13496	27.768	31.853	1.5654	17.176	24.865	-1.0491	0.12805	12.067
3Datta_TB_GC12_01_13606	27.269	28.273	2.884	18.436	3.2312	-2.754	1.3095	11.707
3Datta_TB_GG12_01_13506	27.947	30.883	12.664	26.878	10.477	2.8367	1.0188	8.4031
3Datta_TB_GG12_01_13616	26.687	25.613	8.9977	24.679	-4.7796	-0.61661	0.5711	12.125
